# The MOM1 complex recruits the RdDM machinery via MORC6 to establish *de novo* DNA methylation

**DOI:** 10.1101/2023.01.10.523455

**Authors:** Zheng Li, Ming Wang, Zhenhui Zhong, Javier Gallego-Bartolomé, Suhua Feng, Yasaman Jami-Alahmadi, Xinyi Wang, James Wohlschlegel, Sylvain Bischof, Jeffrey A. Long, Steven E. Jacobsen

**Author notes:** These authors contributed equally (Zheng Li, Ming Wang, Zhenhui Zhong).

## Abstract

MOM1 is an *Arabidopsis* factor previously shown to mediate transcriptional silencing independent of major DNA methylation changes. Here we found that MOM1 localizes with sites of RNA-directed DNA methylation (RdDM). Tethering MOM1 with artificial zinc finger to unmethylated *FWA* promoter led to establishment of DNA methylation and *FWA* silencing. This process was blocked by mutations in components of the Pol V arm of the RdDM machinery, as well as by mutation of *MORC6*. We found that at some endogenous RdDM sites, MOM1 is required to maintain DNA methylation and a closed chromatin state. In addition, efficient silencing of newly introduced *FWA* transgenes was impaired by mutation of MOM1 or mutation of genes encoding the MOM1 interacting PIAL1/2 proteins. In addition to RdDM sites, we identified a group of MOM1 peaks at active chromatin near genes that colocalized with MORC6. These findings demonstrate a multifaceted role of MOM1 in genome regulation.
