## Supplementary Table 3 for "The MOM1 complex recruits the RdDM machinery via MORC6 to establish *de novo* DNA methylation"

### Sheet: number
hypo hcDMRs	CHH
Col-0-1	0
Col-0-2	0
phd1-2	0
phd1-3	0
morc6-3 (GSM1375965)	311
morchex (GSE78836)	520
aipp3-1	13
mom2-2	23
pial1/2 (GSE80303)	231
mom1-3 (GSE80303)	217

### Sheet: hypo-CHH-hcDMRs
aipp3-1				mom2-2				mom1-3 (GSE80303)				pial1/2 (GSE80303)				morc6-3 (GSM1375965)				morchex (GSE78836)
chr1	11378201	11378300		chr1	6593401	6593500		chr1	634501	634600		chr1	1975301	1975400		chr1	10624001	10624100		chr1	2531500	2531600
chr1	13794001	13794100		chr1	8812601	8812700		chr1	5285301	5285400		chr1	3762901	3763000		chr1	11277001	11277100		chr1	6141400	6141500
chr3	7342201	7342300		chr1	8827001	8827100		chr1	5899801	5899900		chr1	4525101	4525200		chr1	11637001	11637100		chr1	6141500	6141600
chr3	11270401	11270500		chr1	21470201	21470300		chr1	5958801	5958900		chr1	5285101	5285200		chr1	11711701	11711800		chr1	6593200	6593300
chr3	11509201	11509300		chr1	21470301	21470400		chr1	6454701	6454800		chr1	6593301	6593400		chr1	12517401	12517500		chr1	6593300	6593400
chr3	15501301	15501400		chr1	21472101	21472200		chr1	6593201	6593300		chr1	6743001	6743100		chr1	13075701	13075800		chr1	6593400	6593500
chr5	2257401	2257500		chr1	22167801	22167900		chr1	6593301	6593400		chr1	7353901	7354000		chr1	14375801	14375900		chr1	6593500	6593600
chr5	2257501	2257600		chr2	6830301	6830400		chr1	6640401	6640500		chr1	7356601	7356700		chr1	15132601	15132700		chr1	6718000	6718100
chr5	2257601	2257700		chr2	9518301	9518400		chr1	8239601	8239700		chr1	8116101	8116200		chr1	16421101	16421200		chr1	6720800	6720900
chr5	3904301	3904400		chr3	11270401	11270500		chr1	8267401	8267500		chr1	8205401	8205500		chr1	17030501	17030600		chr1	8204800	8204900
chr5	3904401	3904500		chr3	15780601	15780700		chr1	8538701	8538800		chr1	8812501	8812600		chr1	17030601	17030700		chr1	8205400	8205500
chr5	7478501	7478600		chr3	15780701	15780800		chr1	8790001	8790100		chr1	8812601	8812700		chr1	17030801	17030900		chr1	8488400	8488500
chr5	11714001	11714100		chr3	19298801	19298900		chr1	8812601	8812700		chr1	8827001	8827100		chr1	17282401	17282500		chr1	8488500	8488600
				chr4	5317901	5318000		chr1	8827001	8827100		chr1	9626801	9626900		chr1	17282501	17282600		chr1	8488600	8488700
				chr4	7139701	7139800		chr1	8869601	8869700		chr1	10624001	10624100		chr1	18163701	18163800		chr1	8538700	8538800
				chr4	7139801	7139900		chr1	8869701	8869800		chr1	11298501	11298600		chr1	18164001	18164100		chr1	8645100	8645200
				chr4	9980801	9980900		chr1	9756401	9756500		chr1	11309501	11309600		chr1	18164101	18164200		chr1	8775600	8775700
				chr4	9980901	9981000		chr1	11586001	11586100		chr1	11644301	11644400		chr1	18164201	18164300		chr1	8775700	8775800
				chr4	9981001	9981100		chr1	11644301	11644400		chr1	11737301	11737400		chr1	18164301	18164400		chr1	8790000	8790100
				chr5	112801	112900		chr1	12218701	12218800		chr1	11818601	11818700		chr1	18164401	18164500		chr1	8790100	8790200
				chr5	112901	113000		chr1	12618501	12618600		chr1	12618501	12618600		chr1	18164501	18164600		chr1	8798300	8798400
				chr5	15742201	15742300		chr1	12683101	12683200		chr1	12674801	12674900		chr1	18164601	18164700		chr1	8812500	8812600
				chr5	15841001	15841100		chr1	13088301	13088400		chr1	12907301	12907400		chr1	18437201	18437300		chr1	8812600	8812700
								chr1	13192301	13192400		chr1	13075801	13075900		chr1	20686801	20686900		chr1	8812700	8812800
								chr1	14374401	14374500		chr1	13134901	13135000		chr1	21470201	21470300		chr1	8827000	8827100
								chr1	15253301	15253400		chr1	14600701	14600800		chr1	21470301	21470400		chr1	8869600	8869700
								chr1	15387701	15387800		chr1	15225601	15225700		chr1	21471901	21472000		chr1	8869700	8869800
								chr1	17341201	17341300		chr1	15253301	15253400		chr1	21472101	21472200		chr1	8869800	8869900
								chr1	17563801	17563900		chr1	15610301	15610400		chr1	21744101	21744200		chr1	9708400	9708500
								chr1	18164301	18164400		chr1	15760701	15760800		chr1	21786901	21787000		chr1	11637000	11637100
								chr1	19027701	19027800		chr1	16792401	16792500		chr1	21823201	21823300		chr1	11710700	11710800
								chr1	19086001	19086100		chr1	16810801	16810900		chr1	22166601	22166700		chr1	11711700	11711800
								chr1	19594501	19594600		chr1	17611701	17611800		chr1	22167601	22167700		chr1	12079600	12079700
								chr1	21145701	21145800		chr1	17690501	17690600		chr1	22167801	22167900		chr1	12218700	12218800
								chr1	21470201	21470300		chr1	18164101	18164200		chr1	22698901	22699000		chr1	12218800	12218900
								chr1	21470901	21471000		chr1	19941401	19941500		chr1	22985301	22985400		chr1	12218900	12219000
								chr1	21744101	21744200		chr1	21055101	21055200		chr1	22985501	22985600		chr1	12517400	12517500
								chr1	25097901	25098000		chr1	21470201	21470300		chr1	23710201	23710300		chr1	12907500	12907600
								chr1	27035501	27035600		chr1	21470301	21470400		chr1	23711301	23711400		chr1	13075800	13075900
								chr1	27859801	27859900		chr1	21471301	21471400		chr1	24776801	24776900		chr1	13192500	13192600
								chr1	28827801	28827900		chr1	21744101	21744200		chr1	2531501	2531600		chr1	13259300	13259400
								chr1	29319701	29319800		chr1	21823201	21823300		chr1	26196301	26196400		chr1	13260700	13260800
								chr1	29612301	29612400		chr1	21995501	21995600		chr1	26196401	26196500		chr1	13591100	13591200
								chr2	71201	71300		chr1	22089101	22089200		chr1	26196501	26196600		chr1	13902300	13902400
								chr2	450101	450200		chr1	22166601	22166700		chr1	26196601	26196700		chr1	13979100	13979200
								chr2	933101	933200		chr1	22167801	22167900		chr1	26196701	26196800		chr1	13979200	13979300
								chr2	1465901	1466000		chr1	23711001	23711100		chr1	26196901	26197000		chr1	14005600	14005700
								chr2	1740701	1740800		chr1	23711301	23711400		chr1	26197001	26197100		chr1	16421000	16421100
								chr2	1740801	1740900		chr1	24223401	24223500		chr1	26197201	26197300		chr1	16790500	16790600
								chr2	1779801	1779900		chr1	24718501	24718600		chr1	26197301	26197400		chr1	17267100	17267200
								chr2	1792401	1792500		chr1	25097901	25098000		chr1	27597401	27597500		chr1	17278900	17279000
								chr2	1912801	1912900		chr1	26196301	26196400		chr1	27597501	27597600		chr1	17282000	17282100
								chr2	2217301	2217400		chr1	26781001	26781100		chr1	28398501	28398600		chr1	17282300	17282400
								chr2	2590801	2590900		chr1	28051501	28051600		chr1	28398601	28398700		chr1	17282400	17282500
								chr2	2985201	2985300		chr1	28397601	28397700		chr1	28398701	28398800		chr1	17282500	17282600
								chr2	3531401	3531500		chr1	28398201	28398300		chr1	28471001	28471100		chr1	17656100	17656200
								chr2	4121301	4121400		chr1	28828501	28828600		chr1	28471101	28471200		chr1	17690500	17690600
								chr2	4353501	4353600		chr1	29769101	29769200		chr1	28828501	28828600		chr1	17840700	17840800
								chr2	4559801	4559900		chr1	29983301	29983400		chr1	29983301	29983400		chr1	18163600	18163700
								chr2	4871101	4871200		chr2	1065601	1065700		chr1	29983401	29983500		chr1	18164000	18164100
								chr2	5021701	5021800		chr2	1264901	1265000		chr1	5912401	5912500		chr1	18164100	18164200
								chr2	6217101	6217200		chr2	1393801	1393900		chr1	6141401	6141500		chr1	18164200	18164300
								chr2	6546301	6546400		chr2	1465701	1465800		chr1	6593201	6593300		chr1	18164300	18164400
								chr2	6548401	6548500		chr2	1740701	1740800		chr1	6593301	6593400		chr1	18164400	18164500
								chr2	6659001	6659100		chr2	1740801	1740900		chr1	6593401	6593500		chr1	18164500	18164600
								chr2	6736701	6736800		chr2	1824701	1824800		chr1	6593501	6593600		chr1	18164600	18164700
								chr2	6892201	6892300		chr2	2087001	2087100		chr1	8205401	8205500		chr1	18887800	18887900
								chr2	6893101	6893200		chr2	2731101	2731200		chr1	8488401	8488500		chr1	19304400	19304500
								chr2	7193701	7193800		chr2	3531201	3531300		chr1	8538701	8538800		chr1	19398500	19398600
								chr2	8575601	8575700		chr2	4007601	4007700		chr1	8827001	8827100		chr1	19744200	19744300
								chr2	9402801	9402900		chr2	4428601	4428700		chr1	8869601	8869700		chr1	19744300	19744400
								chr2	9550401	9550500		chr2	4871101	4871200		chr1	8869701	8869800		chr1	19809700	19809800
								chr2	10469001	10469100		chr2	5586101	5586200		chr1	8869801	8869900		chr1	19809800	19809900
								chr2	11286101	11286200		chr2	5709301	5709400		chr1	9811801	9811900		chr1	19809900	19810000
								chr2	11867201	11867300		chr2	5780801	5780900		chr1	9811901	9812000		chr1	19963900	19964000
								chr2	11953101	11953200		chr2	5866201	5866300		chr2	1111701	1111800		chr1	20624900	20625000
								chr2	13793601	13793700		chr2	5950301	5950400		chr2	1111801	1111900		chr1	21470200	21470300
								chr2	16877001	16877100		chr2	6350601	6350700		chr2	11161101	11161200		chr1	21470300	21470400
								chr2	19322501	19322600		chr2	6350701	6350800		chr2	14417101	14417200		chr1	21470400	21470500
								chr2	19322601	19322700		chr2	6350801	6350900		chr2	14457501	14457600		chr1	21471900	21472000
								chr3	1064201	1064300		chr2	6548401	6548500		chr2	14458501	14458600		chr1	21472000	21472100
								chr3	1951601	1951700		chr2	6662901	6663000		chr2	1465701	1465800		chr1	21472100	21472200
								chr3	2810001	2810100		chr2	6685401	6685500		chr2	16380701	16380800		chr1	21472200	21472300
								chr3	2811801	2811900		chr2	6837301	6837400		chr2	16380801	16380900		chr1	21744100	21744200
								chr3	2813201	2813300		chr2	7056801	7056900		chr2	17307701	17307800		chr1	21786900	21787000
								chr3	2818201	2818300		chr2	7237501	7237600		chr2	1740701	1740800		chr1	21787000	21787100
								chr3	4468301	4468400		chr2	7242201	7242300		chr2	1740801	1740900		chr1	21823200	21823300
								chr3	5652401	5652500		chr2	7536201	7536300		chr2	1740901	1741000		chr1	21823300	21823400
								chr3	7637201	7637300		chr2	8575601	8575700		chr2	1824701	1824800		chr1	22166500	22166600
								chr3	7765901	7766000		chr2	9195301	9195400		chr2	18660201	18660300		chr1	22166600	22166700
								chr3	7922101	7922200		chr2	9656201	9656300		chr2	19322501	19322600		chr1	22167600	22167700
								chr3	8138701	8138800		chr2	10005901	10006000		chr2	19322601	19322700		chr1	22167700	22167800
								chr3	8976901	8977000		chr2	10008901	10009000		chr2	19323601	19323700		chr1	22167800	22167900
								chr3	9975301	9975400		chr2	10590501	10590600		chr2	19323701	19323800		chr1	22167900	22168000
								chr3	9975701	9975800		chr2	10973201	10973300		chr2	2218801	2218900		chr1	22985300	22985400
								chr3	10827201	10827300		chr2	11076101	11076200		chr2	2731101	2731200		chr1	22985400	22985500
								chr3	11099901	11100000		chr2	11161101	11161200		chr2	2985201	2985300		chr1	22985500	22985600
								chr3	11135801	11135900		chr2	12739601	12739700		chr2	3531201	3531300		chr1	23240300	23240400
								chr3	11162901	11163000		chr2	12739701	12739800		chr2	3531401	3531500		chr1	23295800	23295900
								chr3	11270401	11270500		chr2	13375201	13375300		chr2	4007201	4007300		chr1	23710200	23710300
								chr3	11471001	11471100		chr2	14457601	14457700		chr2	4007301	4007400		chr1	23711200	23711300
								chr3	11481701	11481800		chr2	17545901	17546000		chr2	4428601	4428700		chr1	24776700	24776800
								chr3	11741301	11741400		chr2	18353701	18353800		chr2	4871101	4871200		chr1	24776800	24776900
								chr3	12126701	12126800		chr2	19323701	19323800		chr2	5049601	5049700		chr1	26196300	26196400
								chr3	12483001	12483100		chr3	2259001	2259100		chr2	5586101	5586200		chr1	26196400	26196500
								chr3	12856101	12856200		chr3	2812001	2812100		chr2	5589101	5589200		chr1	26196500	26196600
								chr3	14241101	14241200		chr3	2849701	2849800		chr2	5636801	5636900		chr1	26196600	26196700
								chr3	14736601	14736700		chr3	4551501	4551600		chr2	5709301	5709400		chr1	26196700	26196800
								chr3	14761701	14761800		chr3	5652401	5652500		chr2	5709401	5709500		chr1	26196800	26196900
								chr3	14761901	14762000		chr3	5793301	5793400		chr2	5709501	5709600		chr1	26196900	26197000
								chr3	14949601	14949700		chr3	7094001	7094100		chr2	6044001	6044100		chr1	26197000	26197100
								chr3	14949701	14949800		chr3	7995501	7995600		chr2	6350701	6350800		chr1	26197200	26197300
								chr3	15780601	15780700		chr3	8659901	8660000		chr2	6546201	6546300		chr1	26197300	26197400
								chr3	15780701	15780800		chr3	8976901	8977000		chr2	6546301	6546400		chr1	27597400	27597500
								chr3	15818101	15818200		chr3	8977201	8977300		chr2	6736701	6736800		chr1	28398500	28398600
								chr3	16158001	16158100		chr3	9540401	9540500		chr2	6736801	6736900		chr1	28398600	28398700
								chr3	16159001	16159100		chr3	9729101	9729200		chr2	6738901	6739000		chr1	28398700	28398800
								chr3	16699301	16699400		chr3	9731201	9731300		chr2	6739201	6739300		chr1	28515300	28515400
								chr3	17203901	17204000		chr3	9734701	9734800		chr2	6813001	6813100		chr1	28515600	28515700
								chr3	17516601	17516700		chr3	9828901	9829000		chr2	6830301	6830400		chr1	28828500	28828600
								chr3	18268501	18268600		chr3	10459701	10459800		chr2	6837301	6837400		chr1	28994600	28994700
								chr3	18511801	18511900		chr3	10459801	10459900		chr2	6893101	6893200		chr1	29983300	29983400
								chr3	18739201	18739300		chr3	11099901	11100000		chr2	7193701	7193800		chr1	29983400	29983500
								chr3	18758201	18758300		chr3	11100001	11100100		chr2	7536001	7536100		chr2	904400	904500
								chr3	20309801	20309900		chr3	11104201	11104300		chr2	7720801	7720900		chr2	904600	904700
								chr3	22232501	22232600		chr3	11270401	11270500		chr2	8575601	8575700		chr2	905300	905400
								chr3	22232601	22232700		chr3	11480401	11480500		chr2	904401	904500		chr2	905500	905600
								chr3	22232701	22232800		chr3	11509201	11509300		chr2	905201	905300		chr2	932500	932600
								chr3	22233001	22233100		chr3	12014701	12014800		chr2	905301	905400		chr2	932600	932700
								chr3	22662501	22662600		chr3	13728801	13728900		chr2	905501	905600		chr2	933600	933700
								chr4	1373201	1373300		chr3	14761901	14762000		chr2	9594601	9594700		chr2	933700	933800
								chr4	1439101	1439200		chr3	14949601	14949700		chr2	9594701	9594800		chr2	1111800	1111900
								chr4	2020101	2020200		chr3	15294901	15295000		chr2	9654801	9654900		chr2	1465700	1465800
								chr4	2345701	2345800		chr3	15653101	15653200		chr3	10339701	10339800		chr2	1465800	1465900
								chr4	2367301	2367400		chr3	15818101	15818200		chr3	10459701	10459800		chr2	1465900	1466000
								chr4	2447601	2447700		chr3	16158001	16158100		chr3	10459801	10459900		chr2	1681500	1681600
								chr4	2450301	2450400		chr3	16182201	16182300		chr3	10532001	10532100		chr2	1740700	1740800
								chr4	2639601	2639700		chr3	16259401	16259500		chr3	10532101	10532200		chr2	1740800	1740900
								chr4	2735001	2735100		chr3	16471201	16471300		chr3	11099901	11100000		chr2	1740900	1741000
								chr4	2735701	2735800		chr3	16700401	16700500		chr3	11100001	11100100		chr2	1741200	1741300
								chr4	3866601	3866700		chr3	16880301	16880400		chr3	11104201	11104300		chr2	1824700	1824800
								chr4	4882401	4882500		chr3	16943801	16943900		chr3	11104901	11105000		chr2	1912800	1912900
								chr4	5252201	5252300		chr3	17045801	17045900		chr3	11270401	11270500		chr2	2082200	2082300
								chr4	5791801	5791900		chr3	17433201	17433300		chr3	11404301	11404400		chr2	2148900	2149000
								chr4	5858901	5859000		chr3	18069301	18069400		chr3	11471001	11471100		chr2	2218700	2218800
								chr4	6479701	6479800		chr3	18758201	18758300		chr3	11480101	11480200		chr2	2542300	2542400
								chr4	6861501	6861600		chr3	18860101	18860200		chr3	11480201	11480300		chr2	2600900	2601000
								chr4	6977201	6977300		chr4	79901	80000		chr3	11481701	11481800		chr2	2731100	2731200
								chr4	7102501	7102600		chr4	1233601	1233700		chr3	12222101	12222200		chr2	2985200	2985300
								chr4	7359401	7359500		chr4	2237801	2237900		chr3	13046801	13046900		chr2	3531200	3531300
								chr4	7561201	7561300		chr4	2367301	2367400		chr3	14761701	14761800		chr2	3531400	3531500
								chr4	8421101	8421200		chr4	2639701	2639800		chr3	14761901	14762000		chr2	4007200	4007300
								chr4	8960401	8960500		chr4	2735701	2735800		chr3	14762301	14762400		chr2	4007300	4007400
								chr4	10998301	10998400		chr4	4797701	4797800		chr3	14782901	14783000		chr2	4077900	4078000
								chr4	11139201	11139300		chr4	4882401	4882500		chr3	14949601	14949700		chr2	4353600	4353700
								chr4	11374301	11374400		chr4	5398501	5398600		chr3	14949701	14949800		chr2	4415800	4415900
								chr4	12957201	12957300		chr4	5858901	5859000		chr3	15780601	15780700		chr2	4428600	4428700
								chr4	14911801	14911900		chr4	6429201	6429300		chr3	15780701	15780800		chr2	4871000	4871100
								chr4	17449701	17449800		chr4	6700101	6700200		chr3	15798101	15798200		chr2	4871100	4871200
								chr5	112801	112900		chr4	6752201	6752300		chr3	15798201	15798300		chr2	5021700	5021800
								chr5	1108701	1108800		chr4	7041401	7041500		chr3	15803201	15803300		chr2	5021800	5021900
								chr5	2188701	2188800		chr4	7190901	7191000		chr3	16011301	16011400		chr2	5049600	5049700
								chr5	2689101	2689200		chr4	7896301	7896400		chr3	16071801	16071900		chr2	5053700	5053800
								chr5	3373001	3373100		chr4	7945101	7945200		chr3	16071901	16072000		chr2	5215200	5215300
								chr5	5701501	5701600		chr4	8421201	8421300		chr3	16072001	16072100		chr2	5586100	5586200
								chr5	6072501	6072600		chr4	8836701	8836800		chr3	16259401	16259500		chr2	5586200	5586300
								chr5	6632901	6633000		chr4	9980901	9981000		chr3	16471101	16471200		chr2	5589100	5589200
								chr5	7416001	7416100		chr4	10901701	10901800		chr3	16471201	16471300		chr2	5589200	5589300
								chr5	8675301	8675400		chr4	10998301	10998400		chr3	16699301	16699400		chr2	5589300	5589400
								chr5	8933501	8933600		chr4	10999001	10999100		chr3	16700201	16700300		chr2	5598700	5598800
								chr5	9133901	9134000		chr4	11139201	11139300		chr3	16700401	16700500		chr2	5598800	5598900
								chr5	9639001	9639100		chr4	14122301	14122400		chr3	17147301	17147400		chr2	5636800	5636900
								chr5	9931901	9932000		chr4	16705501	16705600		chr3	17147401	17147500		chr2	5709300	5709400
								chr5	9932001	9932100		chr5	112801	112900		chr3	17640501	17640600		chr2	5709400	5709500
								chr5	10151201	10151300		chr5	112901	113000		chr3	17775801	17775900		chr2	5737400	5737500
								chr5	10240301	10240400		chr5	250101	250200		chr3	18069301	18069400		chr2	6089700	6089800
								chr5	10283001	10283100		chr5	250201	250300		chr3	18069501	18069600		chr2	6350200	6350300
								chr5	10291001	10291100		chr5	1115501	1115600		chr3	18069601	18069700		chr2	6350400	6350500
								chr5	10613201	10613300		chr5	3373001	3373100		chr3	18069701	18069800		chr2	6350600	6350700
								chr5	11639301	11639400		chr5	5701301	5701400		chr3	18069901	18070000		chr2	6350700	6350800
								chr5	11714001	11714100		chr5	5701501	5701600		chr3	18070001	18070100		chr2	6350800	6350900
								chr5	11714701	11714800		chr5	5702101	5702200		chr3	18070201	18070300		chr2	6498100	6498200
								chr5	13357401	13357500		chr5	5702801	5702900		chr3	18070301	18070400		chr2	6546200	6546300
								chr5	14297801	14297900		chr5	5702901	5703000		chr3	18758201	18758300		chr2	6736200	6736300
								chr5	14832601	14832700		chr5	5969101	5969200		chr3	18843501	18843600		chr2	6736700	6736800
								chr5	15198001	15198100		chr5	7039101	7039200		chr3	20726101	20726200		chr2	6736800	6736900
								chr5	15341801	15341900		chr5	7412801	7412900		chr3	20726201	20726300		chr2	6738400	6738500
								chr5	15640101	15640200		chr5	8446301	8446400		chr3	20726301	20726400		chr2	6738800	6738900
								chr5	15710301	15710400		chr5	8746601	8746700		chr3	21413301	21413400		chr2	6738900	6739000
								chr5	15715901	15716000		chr5	9102401	9102500		chr3	22662501	22662600		chr2	6739000	6739100
								chr5	15742201	15742300		chr5	9323801	9323900		chr3	2971501	2971600		chr2	6813000	6813100
								chr5	16120301	16120400		chr5	10151201	10151300		chr3	4745701	4745800		chr2	6813100	6813200
								chr5	16224901	16225000		chr5	10240301	10240400		chr3	557501	557600		chr2	6830300	6830400
								chr5	17113301	17113400		chr5	10240401	10240500		chr3	557601	557700		chr2	6837300	6837400
								chr5	17347001	17347100		chr5	10240501	10240600		chr3	5652201	5652300		chr2	6893100	6893200
								chr5	17776701	17776800		chr5	10291001	10291100		chr3	5652301	5652400		chr2	7073500	7073600
								chr5	18118601	18118700		chr5	10291801	10291900		chr3	5652401	5652500		chr2	7193500	7193600
								chr5	18119001	18119100		chr5	11639301	11639400		chr3	5839301	5839400		chr2	7193600	7193700
								chr5	18172201	18172300		chr5	11695601	11695700		chr3	6809901	6810000		chr2	7193700	7193800
								chr5	20627801	20627900		chr5	11714001	11714100		chr3	8976901	8977000		chr2	7242100	7242200
								chr5	21161401	21161500		chr5	11715701	11715800		chr3	9739701	9739800		chr2	7242200	7242300
								chr5	21161501	21161600		chr5	12130701	12130800		chr3	9740201	9740300		chr2	7420900	7421000
								chr5	21161601	21161700		chr5	13968501	13968600		chr3	986401	986500		chr2	7535900	7536000
								chr5	21161701	21161800		chr5	14546801	14546900		chr3	9996201	9996300		chr2	7536000	7536100
								chr5	21161801	21161900		chr5	15361701	15361800		chr4	1064001	1064100		chr2	7536800	7536900
								chr5	21161901	21162000		chr5	15640001	15640100		chr4	1064101	1064200		chr2	7536900	7537000
								chr5	21162001	21162100		chr5	16015101	16015200		chr4	10649201	10649300		chr2	7537000	7537100
								chr5	21162101	21162200		chr5	16109901	16110000		chr4	10912301	10912400		chr2	8016500	8016600
								chr5	21162201	21162300		chr5	17726401	17726500		chr4	1091801	1091900		chr2	8016800	8016900
								chr5	21162601	21162700		chr5	18118601	18118700		chr4	11137501	11137600		chr2	8017600	8017700
								chr5	21422201	21422300		chr5	18119001	18119100		chr4	11137601	11137700		chr2	8201200	8201300
								chr5	22581401	22581500		chr5	18172101	18172200		chr4	11139201	11139300		chr2	8575600	8575700
								chr5	23027101	23027200		chr5	18172201	18172300		chr4	11235901	11236000		chr2	9047900	9048000
								chr5	23027201	23027300		chr5	18550601	18550700		chr4	11374301	11374400		chr2	9048400	9048500
								chr5	23241201	23241300		chr5	19870901	19871000		chr4	1373101	1373200		chr2	9048500	9048600
								chr5	24820101	24820200		chr5	20639201	20639300		chr4	1373201	1373300		chr2	9195300	9195400
								chr5	26209801	26209900		chr5	21161401	21161500		chr4	14886901	14887000		chr2	9594600	9594700
												chr5	21161501	21161600		chr4	2170701	2170800		chr2	9594700	9594800
												chr5	21161601	21161700		chr4	2347101	2347200		chr2	9594800	9594900
												chr5	21161701	21161800		chr4	2347201	2347300		chr2	9655000	9655100
												chr5	21161801	21161900		chr4	2367001	2367100		chr2	10973200	10973300
												chr5	21161901	21162000		chr4	2367101	2367200		chr2	10973300	10973400
												chr5	21162001	21162100		chr4	2367201	2367300		chr2	11161000	11161100
												chr5	21162101	21162200		chr4	2367301	2367400		chr2	11549300	11549400
												chr5	21162601	21162700		chr4	2606201	2606300		chr2	13094900	13095000
												chr5	22581301	22581400		chr4	2608001	2608100		chr2	13095000	13095100
												chr5	23026601	23026700		chr4	2735001	2735100		chr2	14417500	14417600
												chr5	23027201	23027300		chr4	2735701	2735800		chr2	14418300	14418400
												chr5	24448801	24448900		chr4	4208301	4208400		chr2	14418400	14418500
												chr5	26069801	26069900		chr4	4643701	4643800		chr2	14418500	14418600
												chr5	26892201	26892300		chr4	4797701	4797800		chr2	14457400	14457500
																chr4	4843901	4844000		chr2	14458400	14458500
																chr4	5083701	5083800		chr2	14458500	14458600
																chr4	5083801	5083900		chr2	14553700	14553800
																chr4	5126301	5126400		chr2	14682600	14682700
																chr4	5252301	5252400		chr2	16380200	16380300
																chr4	5618001	5618100		chr2	16380700	16380800
																chr4	5618101	5618200		chr2	16380800	16380900
																chr4	7564001	7564100		chr2	17488900	17489000
																chr4	7721001	7721100		chr2	19322500	19322600
																chr4	8960401	8960500		chr2	19322600	19322700
																chr4	9980801	9980900		chr2	19323600	19323700
																chr4	9980901	9981000		chr2	19323700	19323800
																chr4	9981001	9981100		chr3	557600	557700
																chr5	10240301	10240400		chr3	986400	986500
																chr5	10240401	10240500		chr3	1057900	1058000
																chr5	10240501	10240600		chr3	4745600	4745700
																chr5	10291001	10291100		chr3	4745700	4745800
																chr5	10291701	10291800		chr3	5651100	5651200
																chr5	10291801	10291900		chr3	5651200	5651300
																chr5	10291901	10292000		chr3	5652200	5652300
																chr5	10613201	10613300		chr3	5652300	5652400
																chr5	10613301	10613400		chr3	5652400	5652500
																chr5	10855801	10855900		chr3	5839300	5839400
																chr5	112801	112900		chr3	7342200	7342300
																chr5	112901	113000		chr3	8102800	8102900
																chr5	12684601	12684700		chr3	8547200	8547300
																chr5	13097901	13098000		chr3	8684500	8684600
																chr5	13357401	13357500		chr3	8976900	8977000
																chr5	14089101	14089200		chr3	9739700	9739800
																chr5	14971401	14971500		chr3	9740200	9740300
																chr5	15636201	15636300		chr3	9977000	9977100
																chr5	15636301	15636400		chr3	9977100	9977200
																chr5	15710301	15710400		chr3	10220300	10220400
																chr5	15742201	15742300		chr3	10263900	10264000
																chr5	16753801	16753900		chr3	10459700	10459800
																chr5	18118601	18118700		chr3	10459800	10459900
																chr5	18132601	18132700		chr3	10459900	10460000
																chr5	18132701	18132800		chr3	10530900	10531000
																chr5	18172101	18172200		chr3	10532000	10532100
																chr5	18172201	18172300		chr3	10532100	10532200
																chr5	20594901	20595000		chr3	10938100	10938200
																chr5	20639201	20639300		chr3	10938400	10938500
																chr5	21161401	21161500		chr3	11062700	11062800
																chr5	21161501	21161600		chr3	11099900	11100000
																chr5	21161601	21161700		chr3	11100000	11100100
																chr5	21161701	21161800		chr3	11104200	11104300
																chr5	21161801	21161900		chr3	11141700	11141800
																chr5	21161901	21162000		chr3	11381900	11382000
																chr5	21162001	21162100		chr3	11471000	11471100
																chr5	21162101	21162200		chr3	11471100	11471200
																chr5	21162201	21162300		chr3	11472500	11472600
																chr5	21162601	21162700		chr3	11480400	11480500
																chr5	23027201	23027300		chr3	11481700	11481800
																chr5	250101	250200		chr3	12473500	12473600
																chr5	250201	250300		chr3	12591100	12591200
																chr5	250301	250400		chr3	12609900	12610000
																chr5	250401	250500		chr3	12668900	12669000
																chr5	250501	250600		chr3	12810000	12810100
																chr5	250601	250700		chr3	13072200	13072300
																chr5	250801	250900		chr3	13333300	13333400
																chr5	251001	251100		chr3	14083400	14083500
																chr5	2860501	2860600		chr3	14761700	14761800
																chr5	3373001	3373100		chr3	14761800	14761900
																chr5	4508201	4508300		chr3	14761900	14762000
																chr5	4508301	4508400		chr3	14762400	14762500
																chr5	5701301	5701400		chr3	14860700	14860800
																chr5	5701401	5701500		chr3	14949600	14949700
																chr5	5701501	5701600		chr3	14949700	14949800
																chr5	5701801	5701900		chr3	15190000	15190100
																chr5	5702701	5702800		chr3	15271500	15271600
																chr5	5702801	5702900		chr3	15294800	15294900
																chr5	5702901	5703000		chr3	15294900	15295000
																chr5	7038801	7038900		chr3	15780400	15780500
																chr5	7038901	7039000		chr3	15780500	15780600
																chr5	7039101	7039200		chr3	15798000	15798100
																chr5	7777201	7777300		chr3	15798100	15798200
																chr5	7777301	7777400		chr3	15803200	15803300
																chr5	7829101	7829200		chr3	15803300	15803400
																chr5	7829201	7829300		chr3	15803400	15803500
																chr5	9323801	9323900		chr3	16011300	16011400
																				chr3	16071900	16072000
																				chr3	16072000	16072100
																				chr3	16259400	16259500
																				chr3	16471100	16471200
																				chr3	16471200	16471300
																				chr3	16682800	16682900
																				chr3	16699100	16699200
																				chr3	16699300	16699400
																				chr3	16700200	16700300
																				chr3	16700300	16700400
																				chr3	16700400	16700500
																				chr3	17147100	17147200
																				chr3	17147200	17147300
																				chr3	17147400	17147500
																				chr3	17546400	17546500
																				chr3	17546500	17546600
																				chr3	17640500	17640600
																				chr3	18069300	18069400
																				chr3	18069400	18069500
																				chr3	18069600	18069700
																				chr3	18069900	18070000
																				chr3	18070000	18070100
																				chr3	18070200	18070300
																				chr3	18070300	18070400
																				chr3	18308800	18308900
																				chr3	18758200	18758300
																				chr3	20349600	20349700
																				chr3	20708700	20708800
																				chr3	20726100	20726200
																				chr3	20726200	20726300
																				chr3	20726300	20726400
																				chr3	22696800	22696900
																				chr4	78900	79000
																				chr4	79000	79100
																				chr4	863100	863200
																				chr4	869800	869900
																				chr4	869900	870000
																				chr4	1064000	1064100
																				chr4	1373100	1373200
																				chr4	1373200	1373300
																				chr4	1439000	1439100
																				chr4	2171000	2171100
																				chr4	2345700	2345800
																				chr4	2345800	2345900
																				chr4	2347100	2347200
																				chr4	2347200	2347300
																				chr4	2367000	2367100
																				chr4	2367100	2367200
																				chr4	2367200	2367300
																				chr4	2367300	2367400
																				chr4	2605900	2606000
																				chr4	2606200	2606300
																				chr4	2607000	2607100
																				chr4	2735000	2735100
																				chr4	2735600	2735700
																				chr4	2815100	2815200
																				chr4	2815200	2815300
																				chr4	2815400	2815500
																				chr4	3768300	3768400
																				chr4	4208200	4208300
																				chr4	4208300	4208400
																				chr4	4220100	4220200
																				chr4	4805600	4805700
																				chr4	4843900	4844000
																				chr4	4844000	4844100
																				chr4	4844100	4844200
																				chr4	4844300	4844400
																				chr4	4844400	4844500
																				chr4	5083700	5083800
																				chr4	5126300	5126400
																				chr4	5144000	5144100
																				chr4	5257000	5257100
																				chr4	5257100	5257200
																				chr4	5257200	5257300
																				chr4	5618000	5618100
																				chr4	5618100	5618200
																				chr4	5930900	5931000
																				chr4	5933700	5933800
																				chr4	6057600	6057700
																				chr4	6331700	6331800
																				chr4	6352400	6352500
																				chr4	6428700	6428800
																				chr4	7040900	7041000
																				chr4	7041000	7041100
																				chr4	7359500	7359600
																				chr4	7426200	7426300
																				chr4	7945100	7945200
																				chr4	7945200	7945300
																				chr4	7945300	7945400
																				chr4	8671100	8671200
																				chr4	8671200	8671300
																				chr4	8960400	8960500
																				chr4	9980800	9980900
																				chr4	9980900	9981000
																				chr4	9981000	9981100
																				chr4	10649200	10649300
																				chr4	10912300	10912400
																				chr4	11137400	11137500
																				chr4	11137500	11137600
																				chr4	11137600	11137700
																				chr4	11139200	11139300
																				chr4	13248500	13248600
																				chr4	17213900	17214000
																				chr5	112800	112900
																				chr5	112900	113000
																				chr5	250100	250200
																				chr5	250200	250300
																				chr5	250300	250400
																				chr5	250400	250500
																				chr5	250500	250600
																				chr5	250600	250700
																				chr5	250700	250800
																				chr5	250800	250900
																				chr5	250900	251000
																				chr5	251000	251100
																				chr5	486700	486800
																				chr5	3373000	3373100
																				chr5	3373100	3373200
																				chr5	3904300	3904400
																				chr5	3904400	3904500
																				chr5	3904500	3904600
																				chr5	4508200	4508300
																				chr5	4508300	4508400
																				chr5	4641500	4641600
																				chr5	5643900	5644000
																				chr5	5701300	5701400
																				chr5	5701400	5701500
																				chr5	5701500	5701600
																				chr5	5702000	5702100
																				chr5	5702100	5702200
																				chr5	5702200	5702300
																				chr5	5702700	5702800
																				chr5	5702800	5702900
																				chr5	5702900	5703000
																				chr5	7038800	7038900
																				chr5	7038900	7039000
																				chr5	7039000	7039100
																				chr5	7039100	7039200
																				chr5	7057500	7057600
																				chr5	7261200	7261300
																				chr5	7261300	7261400
																				chr5	7777200	7777300
																				chr5	7777300	7777400
																				chr5	7829100	7829200
																				chr5	7829200	7829300
																				chr5	9281200	9281300
																				chr5	9323700	9323800
																				chr5	9323800	9323900
																				chr5	9323900	9324000
																				chr5	9983900	9984000
																				chr5	10151200	10151300
																				chr5	10240300	10240400
																				chr5	10240400	10240500
																				chr5	10240500	10240600
																				chr5	10291000	10291100
																				chr5	10291900	10292000
																				chr5	10546900	10547000
																				chr5	10547000	10547100
																				chr5	10613200	10613300
																				chr5	10613300	10613400
																				chr5	10805800	10805900
																				chr5	10855800	10855900
																				chr5	10903300	10903400
																				chr5	13096800	13096900
																				chr5	13097900	13098000
																				chr5	13357400	13357500
																				chr5	13812900	13813000
																				chr5	13917600	13917700
																				chr5	14158000	14158100
																				chr5	14590000	14590100
																				chr5	14649400	14649500
																				chr5	14971400	14971500
																				chr5	15636300	15636400
																				chr5	15710300	15710400
																				chr5	16681600	16681700
																				chr5	16682400	16682500
																				chr5	16753800	16753900
																				chr5	17275900	17276000
																				chr5	17740300	17740400
																				chr5	18118600	18118700
																				chr5	18132600	18132700
																				chr5	18132700	18132800
																				chr5	18172100	18172200
																				chr5	18172200	18172300
																				chr5	19830100	19830200
																				chr5	20594900	20595000
																				chr5	20628200	20628300
																				chr5	20628300	20628400
																				chr5	20639200	20639300
																				chr5	21161400	21161500
																				chr5	21161500	21161600
																				chr5	21161600	21161700
																				chr5	21161700	21161800
																				chr5	21161800	21161900
																				chr5	21161900	21162000
																				chr5	21162000	21162100
																				chr5	21162100	21162200
																				chr5	21162200	21162300
																				chr5	21162300	21162400
																				chr5	21162400	21162500
																				chr5	21162500	21162600
																				chr5	21162600	21162700
																				chr5	21162700	21162800
																				chr5	23027000	23027100
																				chr5	23027100	23027200
																				chr5	23027200	23027300
																				chr5	23027300	23027400
																				chr5	25668400	25668500
																				chr5	26037600	26037700
