## Supplementary Table 4 for "The MOM1 complex recruits the RdDM machinery via MORC6 to establish *de novo* DNA methylation"

### Sheet: Sheet1
FWA BS-PCR primers
primer name	description	sequence
FWA BS-PCR REGION 1F	FWA BS-PCR primers for region 1	TCATATAAAAAAAAAATTAAATTTCATTTCACAATAACCATT
FWA BS-PCR REGION 1R	FWA BS-PCR primers for region 1	GTATGGGYTTYGATAAAGAATATATGAGATTYT
FWA BS-PCR REGION 2F	FWA BS-PCR primers for region 2	CTCATATATACCTTATCCCATTCAACATTCATA
FWA BS-PCR REGION 2R	FWA BS-PCR primers for region 2	AAGATYTGATATTTGGYTGGAAAAAAYAATAATAAT
FWA BS-PCR REGION 3F	FWA BS-PCR primers for region 3	CRCTCTTTATCCCATTCAACATTCATAC
FWA BS-PCR REGION 3R	FWA BS-PCR primers for region 3	TTTGGTTGAAAAAAATAATAAAAATTTGATTGTYAGTAT
Genotyping primers for transgenic plants
primer name	Gene ID	description	sequence
MOM1gDNA-GT-F	AT1G08060	gDNA:gDNA-ZF/FLAG/Myc constructs genotyping	GCAACAAATCCAGGTCTGCGTTCT
MOM2gDNA-GT-F	AT2G28240	gDNA:gDNA-ZF/FLAG/Myc constructs genotyping	CTTATCAACCAGCTTCTGCTCCAC
PIAL1gDNA-GT-F	AT1G08910	gDNA:gDNA-ZF/FLAG/Myc constructs genotyping	CCAGTTCATCCACAAGCTCA
PIAL2gDNA-GT-F	AT5G41580	gDNA:gDNA-ZF/FLAG/Myc constructs genotyping	CTGCTCTTGACCACATGATCA
PHD1gDNA-GT-F	AT1G43770	gDNA:gDNA-ZF/FLAG/Myc constructs genotyping	GCTCTCTGCTGAAATACTTCCTA
miniMOM1gDNA-GT-F	AT1G08060	gDNA:gDNA-ZF/FLAG constructs genotyping	GATGGTCTTCTTCGGTGCTCA
AIPP3-gDNA-GT-F	AT4G11560.1	gDNA:gDNA-ZF/FLAG/Myc constructs genotyping	TGGAGTGTGTTGACTGTGGCTA
Universal transgene RV	NA	binds in OCS terminator of destination vectors	GGCGTCTCGCATATCTCATTAAAGC
PHD1-gRNA1-F2	AT1G43770.2	pYAO-CAS9	GAGTAGAAATCAACCCCTTGGTTTTAGAGCTAGAAATAGCAA
PHD1-gRNA1-R1	AT1G43770.2	pYAO-CAS9	CAAGGGGTTGATTTCTACTCCAATCACTACTTCGACTCTAGCT
PHD1-gRNA2-F2	AT1G43770.2	pYAO-CAS9	GAGCATCAATCATTCGCCACGTTTTAGAGCTAGAAATAGCAA
PHD1-gRNA2-R1	AT1G43770.2	pYAO-CAS9	GTGGCGAATGATTGATGCTCCAATCACTACTTCGACTCTAGCT
PHD1-gRNA3-F2	AT1G43770.2	pYAO-CAS9	GTATGTTTGAGTCTATTCACGTTTTAGAGCTAGAAATAGCAA
PHD1-gRNA3-R1	AT1G43770.2	pYAO-CAS9	GTGAATAGACTCAAACATACCAATCACTACTTCGACTCTAGCT
Genotyping primers for T-DNA insertion lines
primer name	Gene ID	description	sequence
GABI_058D11 F	AT4G11560	T-DNA line genotyping	GAAATTTCTCATCCTGTCAATCAG
GABI_058D11 R	AT4G11560	T-DNA line genotyping	ACCCTGGATTTATTGTACGAAAGG
SAIL_1246_E10 LP	AT4G11560	T-DNA line genotyping	TTTCTGAAAATCCGATGCAAG
SAIL_1246_E10 RP	AT4G11560	T-DNA line genotyping	CGTCCGCTTTGAAATAATGAC
SAIL_610_G01 LP	AT1G08060	T-DNA line genotyping	ACAATGCAGGAGCAAACACTC
SAIL_610_G01 RP	AT1G08060	T-DNA line genotyping	GGAAAGGAGATACTTCACCGG
SALK_141293 LP	AT1G08060	T-DNA line genotyping	ACGAGAATTCATGAATCACGC
SALK_141293 RP	AT1G08060	T-DNA line genotyping	CTGCTCACCAAGAATCTGGAG
GABI_815G11 LP	AT1G08060	T-DNA line genotyping	ACGAGAATTCATGAATCACGC
GABI_815G11 RP	AT1G08060	T-DNA line genotyping	TGCAACTTGTTGACAGACCTG
WiscDsLox364H07 LP	AT2G28240	T-DNA line genotyping	TTTGGTTGCCAATGTAAAACC
WiscDsLox364H07 RP	AT2G28240	T-DNA line genotyping	CAGTCGTTTTCAAGAAGCAGC
SAIL_548_H02 LP	AT2G28240	T-DNA line genotyping	TTCTTTACCAAAAGCGCAGAG
SAIL_548_H02 RP	AT2G28240	T-DNA line genotyping	GTCGCTGTTTAGCTCATTTGC
CS358389 LP	AT1G08910	T-DNA line genotyping	AAGTTTGAGGATGTGCAATGG
CS358389 RP	AT1G08910	T-DNA line genotyping	AACACAAGACGACATCATGGC
SALK_043892 LP	AT5G41580	T-DNA line genotyping	TGGTAGTGCCACCTGAAAAAC
SALK_043892 RP	AT5G41580	T-DNA line genotyping	TCAAGTGCGATCACATCAGAG
GABI_599B06 LP	AT1G19100	T-DNA line genotyping	ACATCTTCCAATGGCTGAATC
GABI_599B06 RP	AT1G19100	T-DNA line genotyping	GCTGGTGTCACTTCTTCATCC
SALK_057771 LP	AT3G02890	T-DNA line genotyping	TTGGACGCAAATATCAAAAGC
SALK_057771 RP	AT3G02890	T-DNA line genotyping	GCTTGTCAAAACAAGCCAGAC
SALK_029919 LP	AT2G40030	T-DNA line genotyping	ATTTCTTCTTTGATGGGGGAG
SALK_029919 LP	AT2G40030	T-DNA line genotyping	TGTCGTGGATATGACCATTTG
SAIL_893_B06 LP	AT4G36290	T-DNA line genotyping	TTGCAGTTTGGAACCAAAATC
SAIL_893_B06 RP	AT4G36290	T-DNA line genotyping	TGAGTTTTGACGACGATGATG
SALK_072774C LP	AT4G36280	T-DNA line genotyping	CTACTCAGAGCGTTGGCATTC
SALK_072774C RP	AT4G36280	T-DNA line genotyping	GTTGTAGCTGTATGGGGCTTG
GK-249F08 LP	AT5G50780	T-DNA line genotyping	TCAGGAAAGATTTCACGAATTG
GK-249F08 RP	AT5G50780	T-DNA line genotyping	ACCTGCAGAAACTTCCCAATC
SALK_049050C LP	AT5G13130	T-DNA line genotyping	GTTGGGATAGATAAGGCGACC
SALK_049050C RP	AT5G13130	T-DNA line genotyping	TGTCGAGAAATCGTTCCTTTG
GABI_599B06 LP	AT1G19100	T-DNA line genotyping	ACATCTTCCAATGGCTGAATC
GABI_599B06 RP	AT1G19100	T-DNA line genotyping	GCTGGTGTCACTTCTTCATCC
SALK_051729 LP	AT4G24970	T-DNA line genotyping	GTCGAAAGGATGTGAGAAACG
SALK_051729 RP	AT4G24970	T-DNA line genotyping	TTCCATTCAATTGCTTGGTTC
Primers for plasmid cloning
primer name	Gene ID	description	sequence
ENTR-MOM1-gDNA-F	AT1G08060	gDNA cloning	CCGCGGCCGCCCCCTTCACCAAAATGATATATGTAAACTTTCGTTCTAGTC
ENTR-MOM1-gDNA-R	AT1G08060	gDNA cloning	GGGTCGGCGCGCCCACCCTTCTCGTCGTCAGAAAGACAAACCA
ENTR-MOM2-gDNA-F	AT2G28240	gDNA cloning	CCGCGGCCGCCCCCTTCACCAAAAAATAAAAAAAACATATGTATATGTTATATCAAC
ENTR-MOM2-gDNA-R	AT2G28240	gDNA cloning	GGGTCGGCGCGCCCACCCTTGTCGTCATCTGAGAGATAGACCA
ENTR-PIAL1-gDNA-F	AT1G08910	gDNA cloning	CCGCGGCCGCCCCCTTCACCTCATAAATGCCTTTAACTTGTCCAATCA
ENTR-PIAL1-gDNA-R	AT1G08910	gDNA cloning	GGGTCGGCGCGCCCACCCTTCCATGTCTCAGGAGGCATTGA
ENTR-PIAL2-gDNA-F	AT5G41580	gDNA cloning	CCGCGGCCGCCCCCTTCACCTTTCTAAATATGCTCATCCTATAAAATGGGA
ENTR-PIAL2-gDNA-R	AT5G41580	gDNA cloning	GGGTCGGCGCGCCCACCCTTAGATGTCGGTCCAGTAGGCCT
PCR8-MORC6-CDS-F	AT1G19100	MORC6 CDS cloning	ATGAGTCACGATAGAAGTGTTAAC
PCR8-MORC6-CDS-R	AT1G19100	MORC6 CDS cloning	CTACGTATTTACATTTCTTCTGTG
ENTR-AIPP3-gDNA-F	AT4G11560	gDNA cloning	CCGCGGCCGCCCCCTTCACCGATCGTAATTATTCACAGGAAATTGTTAATC
ENTR-AIPP3-gDNA-R	AT4G11560	gDNA cloning	GGGTCGGCGCGCCCACCCTTCTCTGGTTTCTTGGAGGCT
ENTR-PHD1-gDNA-F	AT1G43770.2	gDNA cloning	CACCCATATGAATCAAGTATGCATGTGGAACA
ENTR-PHD1-gDNA-R	AT1G43770.2	gDNA cloning	ATATCGAGAAGTCTGTCTAGGCTT
ENTR-PHD3-gDNA-F	AT3G02890	gDNA cloning	CACCTGTAAATTACTAATCACTAATTACCCACGT
ENTR-PHD3-gDNA-R	AT3G02890	gDNA cloning	GACGAATTTCCTTGAAGCAAATTTATGA
ENTR-miniMOM1-gDNA-part1-R	AT1G08060	miniMOM1 cloning	GAACTCGTTTTGAAGCTGCTAGGGATCTGGTGT
ENTR-miniMOM1-gDNA-part2-F	AT1G08060	miniMOM1 cloning	AGCAGCTTCAAAACGAGTTCAGTATTTTGAGGGT
ENTR-miniMOM1-gDNA-part2-R	AT1G08060	miniMOM1 cloning	GAGGCTCAGCCCGGGGATCAGTGACATCA
ENTR-miniMOM1-gDNA-part3-F	AT1G08060	miniMOM1 cloning	TGATCCCCGGGCTGAGCCTCATATAAGTGGATCA
ENTR-miniMOM1-gDNA-part3-R	AT1G08060	miniMOM1 cloning	GGGTCGGCGCGCCCACCCTTAGCAGGAAAAGAAGATGCCTGA
ENTR-MOM1 CMM2-CDS-F	AT1G08060	MOM1 aa1660-1860 cloning	CCGCGGCCGCCCCCTTCACCATGACATCAGTAGCTGAGCCTCATATAAGT
ENTR-MOM1 CMM2-CDS-R	AT1G08060	MOM1 aa1660-1860 cloning	GGGTCGGCGCGCCCACCCTTTCAAGGAGCAGGAAAAGAAGATGCCTGA
ENTR-MOM2-CDS-F	AT2G28240	MOM2 CDS cloning	CCGCGGCCGCCCCCTTCACCATGGTTCCAATGGAAACTCAAGAAGTTACAG
ENTR-MOM2-CDS-R	AT2G28240	MOM2 CDS cloning	GGGTCGGCGCGCCCACCCTTCTAGTCGTCATCTGAGAGATAGA
ENTR-PIAL1-CDS-F	AT1G08910	PIAL1 CDS cloning	CCGCGGCCGCCCCCTTCACCATGGTTATTCCGGCGACTTC
ENTR-PIAL1-CDS-R	AT1G08910	PIAL1 CDS cloning	GGGTCGGCGCGCCCACCCTTTCACCATGTCTCAGGAGGCA
ENTR-PIAL2-CDS-F	AT5G41580	PIAL2 CDS cloning	GGCCGCCCCCTTCACCATGTCTACGGCGGCAGCGGCT
ENTR-PIAL2-CDS-R	AT5G41580	PIAL2 CDS cloning	TCGGCGCGCCCACCCTTTCAAGATGTCGGTCCAGTAG
qPCR primers (for RT-qPCR and McrBC qPCR)
primer name	description	sequence
FWA mRNA qPCR FW	for RT-qPCR to quantify FWA mRNA level	TTAGATCCAAAGGAGTATCAAAG
FWA mRNA qPCR RV	for RT-qPCR to quantify FWA mRNA level	CTTTGGTACCAGCGGAGA
IPP2 mRNA qPCR FW	for control house keeping IPP2 gene mRNA quantification	GTATGAGTTGCTTCTCCAGCAAAG
IPP2 mRNA qPCR RV	for control house keeping IPP2 gene mRNA quantification	GAGGATGGCTGCAACAAGTGT
FWA promoter McrBC FW	for qPCR after McrBC for FWA promoter DNA quantification	TTGGGTTTAGTGTTTACTTG
FWA promoter McrBC RV	for qPCR after McrBC for FWA promoter DNA quantification	GAATGTTGAATGGGATAAGGTA
