## Supplementary Table 5 for "The MOM1 complex recruits the RdDM machinery via MORC6 to establish *de novo* DNA methylation"

### Sheet: Sheet1
n: number of independent plants scored in each population
Figure 2a: Flowering time of T2 plants of MOM1-ZF, MOM2-ZF, PIAL1-ZF, PIAl2-ZF and PHD1-ZF in fwa background.
	population	n
	col-0	15
	fwa	21
	MOM1-ZF T2 line1	13
	MOM1-ZF T2 line2	11
	MOM1-ZF T2 line3	10
	MOM1-ZF T2 line4	14
	MOM2-ZF T2 line1	16
	MOM2-ZF T2 line2	14
	MOM2-ZF T2 line3	12
	MOM2-ZF T2 line4	16
	PIAL1-ZF T2 line1	30
	PIAL1-ZF T2 line2	30
	PIAL1-ZF T2 line3	19
	PIAL2-ZF T2 line1	11
	PIAL2-ZF T2 line2	14
	PIAL2-ZF T2 line3	14
	PIAL2-ZF T2 line4	16
	PHD1-ZF T2 line1	28
	PHD1-ZF T2 line2	24
	PHD1-ZF T2 line3	26
	PHD1-ZF T2 line4	28
Figure 3a: Flowering time of PIAL2-ZF and MOM1-ZF in backgrounds of fwa x mutants of RdDM components and fwa x morc6.
	population	n
	Col-0	12
	fwa	12
	PIAL2-ZF in fwa	159
	PIAL2-ZF in nrpd x fwa	31
	PIAL2-ZF in suvh2/9 x fwa	59
	PIAL2-ZF in morc6 x fwa	65
	PIAL2-ZF in dms3 x fwa	68
	PIAL2-ZF in drd1 x fwa	51
	PIAL2-ZF in rdm1 x fwa	77
	PIAL2-ZF in nrpe1 x fwa	77
	PIAL2-ZF in drm1/2 x fwa	58
	population	n
	col-0	28
	fwa	33
	MOM1-ZF in fwa	65
	MOM1-ZF in nrpd x fwa	31
	MOM1-ZF in suvh2/9 x fwa	92
	MOM1-ZF in morc6 x fwa	70
	MOM1-ZF in dms3 x fwa	58
	MOM1-ZF in drd1 x fwa	61
	MOM1-ZF in rdm1 x fwa	117
	MOM1-ZF in nrpe1 x fwa	61
	MOM1-ZF in drm1/2 x fwa	59
Figure 4a: Flowering time of FWA transgene T1 plants in mutant backgrounds of MOM1 complex components.
	population	n
	FWA transgene in Col-0	127
	FWA transgene in nrpe1	16
	FWA transgene in mom1	31
	FWA transgene in pial1/2	59
	FWA transgene in mom2	80
	FWA transgene in aipp3	104
	FWA transgene in phd1	73
Figure 4c: Flowering time of FWA transgene T2 plants in mom1 and pial1/2 backgrounds.
	population	n
	FWA transgene in Col-0 T2 line 1	22
	FWA transgene in Col-0 T2 line 2	23
	FWA transgene in nrpe1 T2 line1	14
	FWA transgene in nrpe1 T2 line2	16
	FWA transgene in mom1 T2 line1	20
	FWA transgene in mom1 T2 line2	17
	FWA transgene in mom1 T2 line3	23
	FWA transgene in mom1 T2 line4	19
	FWA transgene in pial1/2 T2 line1	19
	FWA transgene in pial1/2 T2 line2	17
	FWA transgene in pial1/2 T2 line3	28
	FWA transgene in pial1/2 T2 line4	15
Supplementary Figure 2a: Flowering time of T1 plants of MOM1-ZF, MOM2-ZF, PIAL1-ZF, PIAl2-ZF, PHD1-ZF and AIPP3-ZF in fwa background.
	population	n
	col-0	26
	fwa	33
	MOM1-ZF T1	91
	MOM2-ZF T1	72
	PIAL1-ZF T1	54
	PIAl2-ZF T1	101
	PHD1-ZF T1	35
	AIPP3-ZF T1	88
Supplementary Figure 2c: Flowering time of T2 plants of AIPP3-ZF in fwa background.
	population	n
	col-0	15	the same set of Col-0 and fwa control plants were shared in this figure and Figure 2a
	fwa	21	the same set of Col-0 and fwa control plants were shared in this figure and Figure 2a
	AIPP3-ZF T2 line1	16
	AIPP3-ZF T2 line2	15
	AIPP3-ZF T2 line3	14
	AIPP3-ZF T2 line4	13
	AIPP3-ZF T2 line5	13
	AIPP3-ZF T2 line6	16
	AIPP3-ZF T2 line7	14
Supplementary Fig 3b: Flowering time of miniMOM1-ZF T1 and T2 plants in fwa background.
	T1 population	n
	col-0	13
	fwa	23
	miniMOM1-ZF T1	61
	T2 population	n
	col-0	15	the same set of Col-0 and fwa control plants were shared in this figure and Figure 2a
	fwa	21	the same set of Col-0 and fwa control plants were shared in this figure and Figure 2a
	miniMOM1-ZF T2 line1	14
	miniMOM1-ZF T2 line2	15
	miniMOM1-ZF T2 line3	15
	miniMOM1-ZF T2 line4	14
Supplementary Fig 4a : Flowering time of MOM1-ZF T1 and PHD1-ZF T1 in backgounds of fwa introgressed into mutants of MOM1 complex components.
	population	n
	Col-0	12
	fwa	12
	MOM1-ZF T1 in fwa x aipp3	54
	MOM1-ZF T1 in fwa x phd1	67
	MOM1-ZF T1 in fwa x mom2	45
	MOM1-ZF T1 in fwa x pial1/2	71
	PHD1-ZF T1 in fwa x aipp3	70
	PHD1-ZF T1 in fwa x mom1	62
	PHD1-ZF T1 in fwa x pial1/2	69
Supplementary Fig4b : Flowering time of PIAL2-ZF T1 and MOM2-ZF T1 in backgounds of fwa introgressed into mutants of MOM1 complex components.
	population	n
	Col-0	12	the same set of Col-0 and fwa control plants were shared in this figure and Figure 4a
	fwa	12	the same set of Col-0 and fwa control plants were shared in this figure and Figure 4a
	PIAL2-ZF T1 in fwa x aipp3	71
	PIAL2-ZF T1 in fwa x phd1	71
	PIAL2-ZF T1 in fwa x mom1	71
	PIAL2-ZF T1 in fwa x mom2	27
	MOM2-ZF T1 in fwa x aipp3	44
	MOM2-ZF T1 in fwa x phd1	72
	MOM2-ZF T1 in fwa x mom1	66
	MOM2-ZF T1 in fwa x pial1/2	63
Supplementary Fig 4c: Flowering time of fwa introgressed into mom1, pial1/2 and aipp3 mutant backgrounds.
	population	n
	col-0	22
	fwa	18
	fwa x mom1	20
	fwa x pial1/2	26
	fwa x aipp3	21
Supplementary Fig 4d: Flowering time of T1 plants of MOM2-ZF, PIAL1-ZF and PHD1-ZF in fwa x morc6 background, as well as MORC6-ZF T1 plants in the backgrounds of fwa introgressed into mutants of MOM1 complex components.
	population	n
	Col-0	46
	fwa	46
	MOM2-ZF T1 in fwa x morc6	72
	PIAL1-ZF T1 in fwa x morc6	54
	PHD1-ZF T1 in fwa x morc6	68
	MORC6-ZF T1 in fwa x mom1	61
	MORC6-ZF T1 in fwa x mom2	18
	MORC6-ZF T1 in fwa x pial1/2	73
	MORC6-ZF T1 in fwa x phd1	60
	MORC6-ZF T1 in fwa x aipp3	64
supplementary figure 5b: Flowering time of mutants of MOM1 complex components, nrpe1-11 and Col-0 control plants.
	population	n
	col0	24
	nrpe1	22
	mom1	23
	pial1/2	22
	mom2	20
	aipp3	24
	phd1	23
